# Environmental and genetic influence on rate and spectrum of spontaneous mutations in *Escherichia coli*

**DOI:** 10.1101/2023.04.06.535897

**Authors:** Danna R. Gifford, Anish Bhattacharyya, Alexandra Geim, Eleanor Marshall, Rok Krašovec, Christopher G. Knight

## Abstract

Spontaneous mutations are the ultimate source of novel genetic variation on which evolution operates. Although mutation rate is often discussed as a single parameter in evolution, it comprises multiple distinct types of changes at the level of DNA. Moreover, the rates of these distinct changes can be independently influenced by genomic background and environmental conditions. Using fluctuation tests, we characterised the spectrum of spontaneous mutations in *Escherichia coli* grown in low and high glucose environments. These conditions are known to affect the rate of spontaneous mutation in wild-type MG1655, but not in a Δ*luxS* deletant strain —a gene with roles in both quorum sensing and the recycling of methylation products used in *Escherichia coli*’s DNA repair process. We find an increase in AT>GC transitions in the low glucose environment, suggesting that processes relating to the production or repair of this mutation could drive the response of overall mutation rate to glucose concentration. Interestingly, this increase in AT>GC transitions is maintained by the glucose non-responsive Δ*luxS* deletant. Instead, an elevated rate of GC>TA transversions, more common in a high glucose environment, leads to a net non-responsiveness of overall mutation rate for this strain. Our results show how relatively subtle changes, such as the concentration of a carbon substrate or loss of a regulatory gene, can substantially influence the amount and nature of genetic variation available to selection.
