## Supplementary material for "Environmental and genetic influence on rate and spectrum of spontaneous mutations in *Escherichia coli*": File S3 - Mutant counts.csv

MG1655, Glucose 80	MG1655, Glucose 250	ΔluxS, Glucose 80	ΔluxS, Glucose 250
5	1	4	9
2	1	4	21
4	6	2	15
8	3	3	17
2	1	2	81
2	4	2	26
1	8	2	2
1	1	2	6
4	4	4	27
5	5	8	3
59	4	2	2
3	7	2	4
3	24	2	4
2	17	5	7
3	9	5	1
1	1	2	3
1	1	1	3
2	110	6	1
5	8	1	43
4	2	2	10
3	17	1	2
2	18	3	8
4	2	1	2
5	4	2	2
6	5	3	2
3	17	6	3
4	5	2	5
4	4	1	5
5	6	3	1
5	5	4	1
6	2	2	2
4	4	3	3
4	4	8	2
6	1	1	7
2	6	1	4
2	3	1	5
6	5	5	2
6	3	3	2
8	2	4	6
2	1	76	24
12	5	1	12
8	5	3	2
5	6	5	4
2	1	3	4
2	6	13	6
3	6	4	2
1	3	1	6
15	2	7	3
6	4	1	3
2	4	3	4
6	2	7	53
1	2	5	6
4	8	2	1
3	4	2	4
3	3	2	3
4	7	3	6
4	1	1	3
5	5	2	12
2	2	2	5
2	1	1	1
1	3	1	8
2	7	1	4
1	2	1	8
8	1	1	5
2	12	1	31
4	8	1	4
6	6	2	2
4	3	6	3
2	3	1	5
9	2	4	6
2	5	2	6
5	2	4	13
3	1	1	19
3	1	1	4
3	1	1	1
21	1	2	5
2	5	1	2
1	1	1	1
2	1	3	2
9	4	2	4
5	3	8	5
6	2	3	8
1	151	9	2
58	3	4	3
3	6	1	62
1	5	1	1
16	1	1	5
1	4	1	4
4	1	3	4
4	8	32	5
1	5	2	2
1	11	1	1
3	1	9	1
4	7	4	5
4	3	2	3
5	4	5	2
1	20	6	6
2	7	9	28
1	1	8	10
2	2	1	9
1	7	4	11
1	3	10	10
1	38	1	10
1	6	9	7
1	4	68	16
9	16	4	11
2	6	6	13
2	3	7	22
3	7	1	25
8	6	4	8
2	3	9	21
4	1	1	11
1	9	7	8
1	8	11	7
1	3	1	7
3	3	1	10
1	1	1	25
3	4	3	13
1	4	1	8
2	5	1	7
1	4	1	28
1	1	1	11
2	6	5	5
1	7	1	4
1	14	2	3
2	1	1	4
1	1	2	8
1	1	6	9
1	6	8	17
1	3	1	8
3	2	5	13
1	1	1	8
2	46	1	10
1	2	4	9
4	1	4	5
1	5	3	7
1	1	7	8
4	150	4	4
2	6	2	13
2	3	1	8
1	4	6	5
1	6	1	5
1	1	67	4
1	2	3	5
4	1	28	5
0	32	1	6
0	5	2	14
0	7	2	15
0	48	10	2
0	3	4	8
0	5	2	12
0	1	3	5
0	2	8	4
0	7	2	11
0	1	2	9
0	1	7	6
0	4	1	15
0	4	1	18
0	2	0	11
0	6	0	10
0	6	0	5
0	3	0	11
0	5	0	15
0	7	0	4
0	25	0	11
0	7	0	23
0	1	0	15
0	13	0	7
0	50	0	12
0	4	0	5
0	4	0	4
0	1	0	17
0	5	0	4
0	4	0	5
0	1	0	6
0	7	0	11
0	1	0	8
0	6	0	11
0	7	0	8
0	4	0	22
0	4	0	9
0	0	0	4
0	0	0	5
0	0	0	3
0	0	0	8
0	0	0	5
0	0	0	3
0	0	0	0
0	0	0	0
0	0	0	0
0	0	0	0
0	0	0	0
