## Supplementary material for "Environmental and genetic influence on rate and spectrum of spontaneous mutations in *Escherichia coli*": File S4 - Nt counts.csv

strain	treatment	strain_treatment	plate_ID	dilution	plated_volume_ml	rep1	rep2	rep3	density_1_per_ml	density_2_per_ml	density_3_per_ml	initial_volume_ml	plate_mass_before_g	plate_mass_after_g	delta_volume_ml	final_volume_ml	Nt_1	Nt_2	Nt_3
MG1655	Glucose 80	MG1655, Glucose 80	1	-5	0.1	111	68	139	111000000	68000000	139000000	1	220.62	216.53	0.042604166666667	0.957395833333333	106270937.5	65102916.6666666	133078020.833333
ΔluxS	Glucose 80	ΔluxS, Glucose 80	1	-5	0.1	134	142	138	134000000	142000000	138000000	1	220.84	209.47	0.1184375	0.8815625	118129375	125181875	121655625
MG1655	Glucose 250	MG1655, Glucose 250	1	-5	0.1	301	304	187	301000000	304000000	187000000	1	220.34	216.48	0.040208333333334	0.959791666666666	288897291.666667	291776666.666666	179481041.666667
ΔluxS	Glucose 250	ΔluxS, Glucose 250	1	-5	0.1	86	237	195	86000000	237000000	195000000	1	221.67	218.94	0.0284375	0.9715625	83554375	230260312.5	189454687.5
MG1655	Glucose 80	MG1655, Glucose 80	2	-5	0.1	61	96	62	61000000	96000000	62000000	1	220.53	217.62	0.0303125	0.9696875	59150937.5	93090000	60120625
ΔluxS	Glucose 80	ΔluxS, Glucose 80	2	-5	0.1	53	43	30	53000000	43000000	30000000	1	221.6	217.04	0.0475	0.9525	50482500	40957500	28575000
MG1655	Glucose 250	MG1655, Glucose 250	2	-5	0.1	253	156	202	253000000	156000000	202000000	1	220.35	215.69	0.048541666666667	0.951458333333333	240718958.333333	148427500	192194583.333333
ΔluxS	Glucose 250	ΔluxS, Glucose 250	2	-5	0.1	287	264	138	287000000	264000000	138000000	1	220.63	215	0.058645833333333	0.941354166666667	270168645.833333	248517500	129906875
